# STRADA deficiency impairs cortical interneuron development in humans and mice

**DOI:** 10.64898/2026.03.30.715326

**Authors:** Ria K. Parikh, Asmaa Hijazi, ThachVu H. Nguyen, Meghna Pandey, Reana Young-Morrison, Danya A. Adams, Sandesh Kamdi, Sophie Tran, Vincent J. Carson, Philip H. Iffland, Louis T. Dang, Peter B. Crino, Whitney E. Parker

## Abstract

Polyhydramnios, Megalencephaly, and Symptomatic Epilepsy syndrome (PMSE/STRADA-related disorder) is a rare neurodevelopmental disorder characterized by megalencephaly (ME), early-onset drug-resistant epilepsy, neurocognitive impairment, and high early mortality, often due to status epilepticus. PMSE is caused by a multi-exon deletion in *STRADA*, encoding STRADA, which regulates the mechanistic target of rapamycin (mTOR) pathway. GABAergic inhibitory interneurons (INs) critically modulate the excitatory:inhibitory balance in cortical and hippocampal networks, and IN deficits contribute to epileptogenesis in several epileptic encephalopathies. However, no studies have investigated INs in PMSE. We used a multimodal approach to study INs in a *Strada*^-/-^ mouse model engineered with the same causative 5-exon deletion identified in human PMSE. We demonstrate that *Strada*/*STRADA* loss causes a reduction of INs in the somatosensory cortex and a corresponding increase in the striatum, representative of remnant ganglionic eminence progenitor origin, in *Strada*-/- mice and a single PMSE brain tissue specimen. RNA sequencing comparing wildtype to *Strada*-/- cortex and striatum corroborated these findings, revealing increased IN-related gene expression (e.g., *Dlx2*) in the striatum and decreased IN-related gene expression (e.g., *Pvalb*) in the developing cortex. Cytoskeletal (e.g., *Tpp3*, *Kank4*, *Map1a*) and mTOR-associated genes (e.g., *Rictor*, *Cryab*) are differentially expressed in the developing cortex, mature striatum, and mature cortex of *Strada*^-/-^ mice. Functional validation confirmed enlarged INs in mouse and human *Strada*/*STRADA*-deficient brain and enhanced S6 phosphorylation in *Strada*^-/-^ striatum. Together, these findings suggest *STRADA*/*Strada* loss contributes to failed IN migration — the first such report in a developmental, mTOR-associated megalencephaly syndrome — highlighting INs as a therapeutic target for seizure prevention in PMSE.

**Key Points:**

- Reduced numbers of cortical inhibitory interneurons were observed in the cerebral cortex of *Strada^-/-^* mice, with striatal interneuron aggregation
- Reduced numbers of cortical inhibitory interneurons, with an aggregation in striatum, were observed in human PMSE brain, supporting the observations in *Strada^-/-^* mouse
- Transcriptomic analysis in *Strada^-/-^* mice reveals evidence of early developmental interneuron and cytoskeletal dysfunction
- We introduce a loss of cortical interneurons as a salient feature of PMSE developmental pathogenesis, potentially contributing to a loss of inhibitory modulation
- This is the first study proposing interneuron migration impairment in the developmental pathogenesis of an mTOR-associated megalencephaly syndrome
