## Supplemental Table 1 for "STRADA deficiency impairs cortical interneuron development in humans and mice"

### Sheet: Sheet1
Antibody	Company	catalog #	dilution	host-species	Clonality
Mouse Primary Antibodies
Parvalbumin	Swant	PV27a	1:500	rabbit	Polyclonal
Gaba	Sigma Aldrich	A2052-2ML	1:500	rabbit	Polyclonal
Somatostatin	proteintech	84351-1-RR	1:1000	rabbit	Recombinant
5HT3aR	Abcam	AB13897	1:250	rabbit	Polyclonal
Calbindin	Abcam	AB108404	1:200	rabbit	Monoclonal
Calretinin	Swant	CR7697	1:1000	rabbit	Polyclonal
Neuropeptide Y	Cell Signalling	11976(D7Y5A)	1:250	rabbit	Monoclonal
Lhx6	Santa Cruz	SC-271433	1:100	mouse	Monoclonal
Nkx2.1	Invitrogen	PA5-114465	1:750	mouse	Polyclonal
GAD67	Novus	NBP1-02161	1:100	chicken	Polyclonal
P-S6	Cell Signalling	#5044	1:1000	rabbit	Monoclonal
Human Primary Antibodies
GAD67	Novus	NBP1-02161	1:500	chicken	Polyclonal
GAD65	Invitrogen	39-8200	1:20	mouse	Monoclonal
Gaba	Novus	NBP2-43558	1:500	rabbit	Polyclonal
PV	Swant	PV27	1:500	rabbit	Polyclonal
SST	proteintech	84351-1-RR	1:500	rabbit	Recombinant
5HT3aR	proteintech	29685-1-AP	1:50	rabbit	Polyclonal
Nkx2.1	Invitrogen	PA5-114465	1:100	mouse	Polyclonal
Fluorescent secondary antibodies
Goat anti-rabbit 594	Invitrogen	A11037	1:1000	goat
Goat anti-mouse 594	Invitrogen	A11032	1:1000	goat
Goat anti-mouse 488	Invitrogen	A11001	1:1000	goat
Biotinylated secondary antibodies
Anti-rabbit	Vector	BA-1000	1:1000	goat
Anti-mouse	Vector	BA-9200	1:1000	goat
Anti-chicken	Vector	BA-9010	1:1000	goat
