## Supplemental Table 2 for "STRADA deficiency impairs cortical interneuron development in humans and mice"

### Sheet: Sheet1
Human Tissue Quants	Con	PMSE	effect of PMSE compared to control	Cell Size PMSE compared to control	p-value	Test
GAD65 Ctx	553	138	decreased
GAD65 Hipp	285	249	no change
GAD65 BG	297	461	increased
GABA Ctx	572	204	decreased	increased	0.0026	t-test
GABA Hipp	431	331	decreased	increased	<.0001	t-test
GABA BG	361	505	increased	no change	0.1656	t-test
PV Ctx	337	252	decreased	no change	0.2557	t-test
PV Hipp	335	427	no change	increased	<.0001	t-test
PV BG	204	387	increased	no change	0.2217	t-test
5HT3aR Ctx	203	164	decreased	increased	0.0015	t-test
5HT3aR Hipp	318	178	decreased	increased	<.0001	t-test
5HT3aR BG	157	336	increased	no change	0.053	t-test
SST Ctx	5	3	no change	increased	0.0153	t-test
SST Hipp	9	2	decreased	increased	0.0364	Mann-Whitney
SST BG	6	16	increased	no change	0.1029	t-test
