## Supplemental Table 3 for "STRADA deficiency impairs cortical interneuron development in humans and mice"

### Sheet: Sheet1
Mouse IHC Quantifications
Stain	number of animals	WT Mean	Het Mean	KO Mean	p-value	Std Error WT	Std Error Het	Std Error KO
GABA ctx	4 WT, 3 Het, 4 KO	360.4	263.3	247.6	0.0395	31.62	14.5	27.64
PV ctx	4 WT, 3 Het, 4 KO	137.2	112.6	113.8	0.0418	1.704	4.695	9.295
SST ctx	3 WT, 4 Het, 4 KO	63.2	64.8	69.8	0.8664	0.9179	11.57	8.178
5HT ctx	3 WT, 4 Het, 3 KO	90.4	121.5	113.7	0.4542	8.245	15.47	24.26
GABA str	3 WT, 3 Het, 4 KO	110.9	122.4	172.3	0.0012	2.809	13.15	4.27
PV str	4 WT, 5 Het, 3 KO	71.8	88.8	124.9	0.0125	2.127	10.93	9.494
SST str	3 WT, 4 Het, 4 KO	32.2	41.1	47.6	0.0124	3.466	2.133	2.515
5HT str	3 WT, 4 Het, 4 KO	18.4	9.8	7.8	0.0286	4.362	1.073	1.164
CB ctx	3 WT, 4 Het, 4 KO	84.8	85.7	79.9	0.8261	8.085	8.614	4.859
CB str	3 WT, 3 Het, 4 KO	79.3	91.2	106.4	0.0409	9.52	3.093	4.685
CR ctx	3 WT, 3 Het, 4 KO	31.8	37.3	37	0.5414	2.895	4.618	3.386
CR str	3 WT, 4 Het, 4 KO	11.1	11.5	10.3	0.8361	1.402	1.495	1.357
NPY ctx	3 WT, 4 Het, 4 KO	36.9	49.3	50.5	0.0276	4.479	2.392	2.317
NPY str	3 WT, 4 Het, 3 KO	51.7	42.8	53.3	0.509	8.758	6.521	4.085
Lhx6 ctx	3 WT, 4 KO	16.1	N/A	14.7	0.7569	3.111	N/A	2.813
Lhx6 str	3 WT, 4 Het, 3 KO	36.3	28.2	33.7	0.5201	3.183	5.425	5.399
Hipp PV	3 WT, 3 Het, 4 KO	54.7	46.4	42.2	0.23	9.636	3.446	1.637
Hipp GABA	3 WT, 3 Het, 4 KO	147.333	131.4	138.75	0.4269	15.8	11.97	8.608
CA1 PV	3 WT, 3 Het, 4 KO	24.3	27.6	17.6	0.1024	3.984	3.576	1.544
Hilus PV	3 WT, 3 Het, 4 KO	3	4.7	2.8	0.1109	0.3849	0.8819	0.427
Dentate PV	3 WT, 3 Het, 4 KO	9.2	6.4	6.6	0.2693	0.928	1.645	0.9843
CA1 GABA	3 WT, 3 Het, 4 KO	44.5	47.5	40.4	0.6781	7.144	1.443	4.59
Hilus GABA	3 WT, 3 Het, 4 KO	10.7	9.2	13	0.1657	1.08	1.128	1.339
Dentate GABA	3 WT, 3 Het, 4 KO	13	21.1	16.7	0.2403	1.828	4.928	0.8978
GABA L2-3	3 WT, 3 Het, 4 KO	131.611	50.5	66.7083	0.0161	20.85	6.764	13.3
GABA L4	3 WT, 3 Het, 4 KO	125.278	82.8333	87.25	0.0388	14.91	1.965	8.43
GABA L5-6	3 WT, 3 Het, 4 KO	77.8889	53.75	72.0417	0.3315	9.056	15.23	7.766
GABA Ctx Cell Size	3 WT, 3 Het, 4 KO	215.1	243.3	304	0.0248	11.74	17.82	20.54
GABA Striatum Cell Size	3 WT, 3 Het, 4 KO	214.1	276.7	345	0.0004	16.35	17.07	5.08
PV L2-3	3 WT, 3 Het, 4 KO	41.2222	26.5	28.8333	0.54	14.53	6.526	4.324
PV L4	3 WT, 3 Het, 4 KO	55.1111	33.6667	40.6667	0.0167	2.214	5.364	3.112
PV L5-6	3 WT, 3 Het, 4 KO	27.1111	23	22.0556	0.5556	0.6759	3.606	3.914
PV Ctx Cell Size	3 WT, 3 Het, 4 KO	299.7	292	326.6	0.518	2.137	22.07	26.55
PV Striatum Cell Size	3 WT, 4 Het, 3 KO	291.6	351.7	549	0.0231	43.96	49.98	51.14
5HT3aR L2-3	3 WT, 4 Het, 3 KO	22.6667	21.5	19.1667	0.7382	2.028	3.5	2.587
5HT3aR L4	3 WT, 4 Het, 3 KO	32.1667	26.875	34	0.7725	10.58	3.085	9.018
5HT3aR L5-6	3 WT, 4 Het, 3 KO	11	9.125	11	0.7643	3.884	0.7739	1.155
5HT3aR Ctx Cell Size	3 WT, 4 Het, 3 KO	187.7	206.2	230.4	0.3071	20.09	8.201	24.67
5HT3aR Striatum Cell Size	3 WT, 3 Het, 3 KO	174.5	197.8	429.2	0.0645	30.27	51.69	98.43
SST L2-3	3 WT, 4 Het, 4 KO	13.5833	15.75	16.125	0.838	2.347	2.78	3.514
SST L4	3 WT, 4 Het, 4 KO	16.1667	18.125	20.125	0.5632	1.302	2.904	2.313
SST L5-6	3 WT, 4 Het, 4 KO	17.1667	14.125	13.375	0.3034	2.906	1.264	0.7465
SST Ctx Cell Size	3 WT, 4 Het, 4 KO	119.7	144.2	176.7	0.0724	15.34	10.35	17.06
SST Striatum Cell Size	3 WT, 4 Het, 4 KO	203.1	188.2	281.8	0.0085	19.15	17.57	15.03
Calbindin Striatum Cell Size	3 WT, 3 Het, 4 KO	211.8	179.6	290.2	0.0112	15.66	5.185	24.47
NPY Striatum Cell Size	3 WT, 3 Het, 3 KO	251	296.4	381.4	0.0201	3.188	35.81	18.58
