## Supplemental Table 4 for "STRADA deficiency impairs cortical interneuron development in humans and mice"

### Sheet: in
Gene expression data across all genes in prospectively curated list of genes representing interneuron development, migration, mTOR, and cytoskeletal signaling
gene_id	P21 SC log2FoldChange	P21 SC pvalue	P21 Hipp log2FoldChange	P21 Hipp pvalue	P21 Ctx log2FoldChange	P21 Ctx pvalue	P3 Ctx log2FoldChange	P3 Ctx pvalue	Gene Symbol	Category
ENSMUSG00000025083							-0.501756	0.0178955	AFAP1l2	cytoskeletal
ENSMUSG00000001729									Akt1	mTOR
ENSMUSG00000004056									Akt2	mTOR
ENSMUSG00000050697									AMPK	mTOR
ENSMUSG00000024411	-0.26996	0.00663109					-1.35197	7.55e-08	AQP4	other
ENSMUSG00000022602									Arc	cytoskeletal
ENSMUSG00000020052									ASCL1	interneurons, migration
ENSMUSG00000062380							-0.462897	0.00460703	B3-TUBULIN	cytoskeletal
ENSMUSG00000048251	0.408269	0.00246909					0.330388	0.0176634	BCL11B	interneurons
ENSMUSG00000020423	0.539327	0.000388325			0.158507	0.00121426			Btg2	CNS development
ENSMUSG00000045532							-1.35965	1.03e-07	C1QL1	CNS development
ENSMUSG00000049630	0.592072	2.83745e-05			0.15266	0.0024031	-0.536214	0.0118932	C1QL3	excitatory neurons
ENSMUSG00000036707									CAB39	STRADA/mTOR
ENSMUSG00000028222	0.363543	0.000283267							CALB1	interneurons
ENSMUSG00000003657									CALB2	interneurons
ENSMUSG00000024617	0.857469	2.37238e-05					-0.890005	0.000285832	Camk2a	excitatory neurons
ENSMUSG00000057897	0.257823	0.00458107							Camk2b	excitatory neurons
ENSMUSG00000027559									CAR3	other
ENSMUSG00000070348							-0.484746	0.0197433	Ccnd1	mTOR
ENSMUSG00000000184	0.197616	0.0222172							Ccnd2	mTOR
ENSMUSG00000006699									Cdc42	migration, mTOR
ENSMUSG00000006728									Cdk4	mTOR
ENSMUSG00000040274									Cdk6	mTOR
ENSMUSG00000056201									Cfl1	cytoskeletal, mTOR
ENSMUSG00000062929									Cfl2	cytoskeletal, mTOR
ENSMUSG00000022860									CHODL	cytoskeletal
ENSMUSG00000056201									COFILIN 1
ENSMUSG00000031078					0.116851	0.00938546			Cortactin (Cttn)	cytoskeletal, migration
ENSMUSG00000039801							0.628047	3.19e-05	CPLANE1	cytoskeletal
ENSMUSG00000025958									Creb1	mTOR
ENSMUSG00000053007	-0.531046	0.000152153					0.64718	0.00326363	CREB5	mTOR
ENSMUSG00000022521									CREBBP	mTOR
ENSMUSG00000048249							0.793974	5.38e-06	CREBRF	other
ENSMUSG00000051451							0.570006	0.00167109	CREBZF	other
ENSMUSG00000030527							0.390452	0.0290889	CRTC3	mTOR
ENSMUSG00000032060	-0.434564	0.000679583			-0.0880895	0.0423907	-0.892964	6.25e-05	CRYAB	mTOR
ENSMUSG00000050232									CX3CR1	migration
ENSMUSG00000027797									Dclk1	cytoskeletal
ENSMUSG00000031285	0.387382	0.00333061					0.469862	0.0105321	DCX	cytoskeletal
ENSMUSG00000041911	1.58207	1.42896e-05							DLX1	interneurons
ENSMUSG00000023391	2.15411	6.22101e-08							DLX2	interneurons
ENSMUSG00000029755	0.681272	0.000670652							Dlx5	interneurons
ENSMUSG00000029754	0.409827	0.00245973							Dlx6	interneurons
ENSMUSG00000042372									DMRT3	interneurons
ENSMUSG00000038418									EGR1	other
ENSMUSG00000037868	0.304278	0.0038657							Egr2	other
ENSMUSG00000033730	0.312687	0.00449688							Egr3	other
ENSMUSG00000043969									EMX2	cytoskeletal (sterocilia)
ENSMUSG00000058665									EN1	other
ENSMUSG00000039095	-1.05961	6.26737e-05							EN2	other
ENSMUSG00000038173	-0.157057	0.0370337					-2.63017	0.0176859	ENPP6	other
ENSMUSG00000032446	0.453418	0.000486767							EOMES	migration
ENSMUSG00000062209					0.138266	0.00916951			ERBB4	migration, interneurons
ENSMUSG00000072568									FAM84B	other
ENSMUSG00000021743	3.42982	7.63124e-12							FEZF2	interneurons?(differentiation)
ENSMUSG00000021250					0.0689373	0.0374959	4.97859	0.00345505	Fos	other
ENSMUSG00000003545	0.164127	0.0253446					6.08397	0.00103309	FOSB	other
ENSMUSG00000037025									FOXA2	other
ENSMUSG00000020950							0.723366	6.01e-08	FOXG1	interneurons
ENSMUSG00000029563					-0.0884684	0.0139997	0.437143	0.0315983	FOXP2	other
ENSMUSG00000010803	-0.178673	0.0152661					-0.623796	0.0203066	Gabra1	interneurons
ENSMUSG00000000560									Gabra2	interneurons
ENSMUSG00000029212			-0.0323175	0.00801393	0.122058	0.0157481			Gabrb1	interneurons
ENSMUSG00000031344									Gabrq	interneurons
ENSMUSG00000070880	0.166667	0.0226947							GAD1	interneurons
ENSMUSG00000026787	0.301805	0.00172986							Gad2	interneurons
ENSMUSG00000047261							-0.444589	0.00410496	Gap43	mTOR
ENSMUSG00000034486							1.06048	0.0384976	GBX2	migration
ENSMUSG00000037660									GDF7	interneurons (differentiation)
ENSMUSG00000020932							-1.05062	5.42e-05	GFAP	other
ENSMUSG00000021318	0.212793	0.0155318							GLI3	interneurons(differentiation)
ENSMUSG00000026473	0.158354	0.0139593							Glul	other
ENSMUSG00000020524	0.306068	0.00127708							Gria1	excitatory neurons
ENSMUSG00000033981	0.51125	0.000178445					0.370601	0.00422909	Gria2	excitatory neurons
ENSMUSG00000026959					0.112226	0.0221045	-0.494324	0.00668034	Grin1	excitatory neurons
ENSMUSG00000059003									Grin2a	excitatory neurons
ENSMUSG00000030209									Grin2b	excitatory neurons
ENSMUSG00000022528									HES1	other
ENSMUSG00000048001									HES5	other
ENSMUSG00000059325			-0.0137933	0.00524317					HOPX	other
ENSMUSG00000079560									HOXA3
ENSMUSG00000075588									HOXB2	interneurons
ENSMUSG00000032269	1.36359	1.2779e-07			0.095498	0.0124984	0.72703	0.0049899	Htr3a
ENSMUSG00000001504									IRX2
ENSMUSG00000042258					-0.0267542	0.0315544	0.94194	0.000805814	ISL1	other
ENSMUSG00000052684									JUN
ENSMUSG00000035407	-0.595142	0.000239927					-0.693518	0.0249487	KANK4	cytoskeletal
ENSMUSG00000003032							1.93389	0.00595485	Klf4
ENSMUSG00000027270	0.237911	0.0126118					-1.2375	0.000394186	LAMP5	interneurons, mTOR
ENSMUSG00000057615							-0.666921	0.0426456	LDOC1	mTOR (on X chromosome)
ENSMUSG00000000247	0.716612	8.11696e-05							LHX2	interneurons
ENSMUSG00000026890	0.168551	0.0154805							LHX6	interneurons
ENSMUSG00000096225							1.17396	0.0100982	Lhx8	interneurons
ENSMUSG00000003872							-1.12523	8.62e-07	LIN7B	cell polarity
ENSMUSG00000003068									LKB1	STRADA/mTOR
ENSMUSG00000026686									LMX1A	interneurons (differentiation)
ENSMUSG00000072568									LRATD2	other
ENSMUSG00000074622	0.570591	1.4376e-05	0.0178042	0.0103887					MAFB	migration/interneurons
ENSMUSG00000027254							-0.614553	0.00987291	MAP1A	cytoskeletal
ENSMUSG00000052727									Map1b	cytoskeletal
ENSMUSG00000015222									Map2	cytoskeletal
ENSMUSG00000019996									MAP7	cytoskeletal
ENSMUSG00000018411	-0.0950972	0.0365608			0.0988197	0.0239313			MapT	cytoskeletal
ENSMUSG00000041607	-0.171437	0.0299563			-0.0865176	0.040115	-0.597959	0.00519549	MBP	other
ENSMUSG00000005583	0.525889	0.00131932							MEF2C	other
ENSMUSG00000031004									MKI67	other
ENSMUSG00000024142							-0.298672	0.0431157	MLST8	mTOR
ENSMUSG00000028991					0.138235	0.00878062			MTOR	mTOR
ENSMUSG00000022346									MYC1	other
ENSMUSG00000033585									Ndn	migration
ENSMUSG00000049001									NDNF	migration
ENSMUSG00000004891							0.758351	0.000564322	NES	cytoskeletal
ENSMUSG00000025576	0.279485	0.00145393					-0.471242	0.0252093	NEUN	interneurons
ENSMUSG00000034701	0.192475	0.0224106			0.178121	0.000709979			NEUROD1	migration
ENSMUSG00000038255	1.7984	9.69917e-06					0.427202	0.0148842	Neurod2	migration
ENSMUSG00000037984	1.05847	0.000192442					0.512073	0.0186666	NEUROD6	cytoskeletal
ENSMUSG00000027967							1.22326	0.0239731	NEUROG2	migration
ENSMUSG00000028163									NFKB	other
ENSMUSG00000016409							0.334251	0.0439794	NKAP	other
ENSMUSG00000001496	0.173764	0.0217595			-0.0514495	0.0170167	0.897909	0.00551575	NKX2-1	interneurons
ENSMUSG00000027434					-0.084566	0.0372812	-1.10329	0.0054835	NKX2-2	interneurons
ENSMUSG00000045903									Npas4	other
ENSMUSG00000029819									NPY	interneurons
ENSMUSG00000030551							0.670745	0.00937471	NR2F2	interneurons
ENSMUSG00000023034	0.424841	0.00249746							NR4A1	mTOR (upstream)
ENSMUSG00000040258	-0.587539	0.000134345			-0.129882	0.00375755			NXPH4	other
ENSMUSG00000046160									OLIG1	other
ENSMUSG00000039830	-0.199799	0.0164715					-1.00092	7.6e-10	OLIG2	other
ENSMUSG00000062372									OTOF	other
ENSMUSG00000021848							0.935875	0.0353443	OTX2	interneurons
ENSMUSG00000025812					-0.151462	0.00302712	0.39288	0.00589789	PARD3	interneurons/cytoskeletal
ENSMUSG00000004231									PAX2	interneurons
ENSMUSG00000027168									PAX6	other
ENSMUSG00000028273							-0.397083	0.0120425	PDLIM5	cytoskeletal
ENSMUSG00000050697									Prkaa1	mTOR
ENSMUSG00000067713									Prkag1	mTOR
ENSMUSG00000010175									PROX1	migration/interneurons
ENSMUSG00000013663	0.117938	0.0399395			0.107358	0.0359426			Pten	mTOR
ENSMUSG00000005716							-3.65516	0.0264942	PVALB	interneurons
ENSMUSG00000025583									RAPTOR	mTOR
ENSMUSG00000025576									RBFOX3
ENSMUSG00000042453	0.169944	0.0320443					0.566641	0.00300913	RELN	migration
ENSMUSG00000028945									Rheb	mTOR
ENSMUSG00000007815									Rhoa	cytoskeletal
ENSMUSG00000050310			0.0290821	0.0191757	0.142909	0.00468119	0.45652	0.00253809	RICTOR	mTOR
ENSMUSG00000001313									Rnd2	cytoskeletal
ENSMUSG00000017144									Rnd3	migration
ENSMUSG00000036192									RORB	migration
ENSMUSG00000028495									Rps6	mTOR
ENSMUSG00000020516			0.0375036	0.00943309					Rps6kb1	mTOR
ENSMUSG00000028871	0.152745	0.0433468			-0.0665115	0.027151			RSPO1	other
ENSMUSG00000051920	0.186246	0.0265012			0.0746802	0.0396496			RSPO2	other
ENSMUSG00000038331	2.81211	2.95769e-07							SATB2	migration (excitatory)
ENSMUSG00000028883	0.542109	0.00122285					0.363446	0.0142464	Sema3a	migration
ENSMUSG00000026276	-0.166378	0.00566279			-0.102352	0.0444058			Septin2	cytoskeletal
ENSMUSG00000050379	-0.147801	0.0289437							Septin6	cytoskeletal
ENSMUSG00000001833	-0.129053	0.0328184							Septin7	cytoskeletal
ENSMUSG00000027636	0.228082	0.00880076	0.00478822	0.0390259					SLA2	cytoskeletal
ENSMUSG00000070570	0.263422	0.00946197					-1.10548	2.35e-05	SLC17A7	other
ENSMUSG00000029151									SLC30A3	other
ENSMUSG00000023064									SNCG	mTOR (upstream)
ENSMUSG00000096014	0.442491	0.000711294					0.383661	0.0276914	SOX1	migration
ENSMUSG00000074637									SOX2	other
ENSMUSG00000051910									Sox6	migration/interneurons
ENSMUSG00000048562	1.15395	0.000164017							SP8	migration
ENSMUSG00000004366	0.907144	2.53317e-06							SST	interneurons
ENSMUSG00000035431					0.103111	0.0329538	-0.764272	0.000579072	SSTR1	interneurons
ENSMUSG00000047904	0.656493	2.30135e-05					-0.363206	0.0373079	SSTR2	interneurons
ENSMUSG00000044933							-0.859534	0.00155962	SSTR3	interneurons
ENSMUSG00000037014	0.44892	0.00188853			0.0669017	0.0436499	-0.864053	0.0039697	SSTR4	interneurons
ENSMUSG00000069631	-0.332682	0.00498308	-0.00991644	0.00131535	-0.189181	0.000796249	-1.25108	7.28e-14	STRADA	mTOR
ENSMUSG00000026027									STRADB	mTOR
ENSMUSG00000016918									SULF1	mTOR
ENSMUSG00000035864									Syt1	cytoskeletal
ENSMUSG00000035033									TBR1	migration
ENSMUSG00000032446	0.453418	0.000486767							Tbr2	other
ENSMUSG00000026321							-0.671525	0.00800314	TNRFSFIIA	other
ENSMUSG00000014846					-0.10992	0.0150398	-1.4364	1.19e-09	TPP3	cytoskeletal
ENSMUSG00000026812					0.186736	0.000355635	0.465111	0.000779096	TSC1	mTOR
ENSMUSG00000002496									Tsc2	mTOR
ENSMUSG00000062380									TUBB3	cytoskeletal
ENSMUSG00000029512									Ulk1	mTOR
ENSMUSG00000026556							0.493722	0.00162298	VANGL2	migration/cytoskeletal
ENSMUSG00000026728									VIM	cytoskeletal
ENSMUSG00000019772	0.599383	0.00092243					-1.04613	0.00962018	VIP	interneurons
ENSMUSG00000011171									VIPR2	interneurons
ENSMUSG00000020319							-0.461507	0.0266024	WDPCP	cytoskeletal
ENSMUSG00000022382									Wnt7b	migration
ENSMUSG00000053110	0.133557	0.0494153							Yap1	migration
ENSMUSG00000022285									Ywhaz	migration
ENSMUSG00000028518			0.0308571	0.00415463	0.279654	1.85894e-06			Prkaa2	mTOR
